# The co-evolution of the genome and epigenome in colorectal cancer

**DOI:** 10.1101/2021.07.12.451121

**Authors:** Timon Heide, Jacob Househam, George D Cresswell, Inmaculada Spiteri, Claire Lynn, Max Mossner, Chris Kimberley, Javier Fernandez-Mateos, Bingjie Chen, Luis Zapata, Chela James, Iros Barozzi, Ketevan Chkhaidze, Daniel Nichol, Alison Berner, Melissa Schmidt, Eszter Lakatos, Ann-Marie Baker, Helena Costa, Miriam Mitchinson, Marnix Jansen, Giulio Caravagna, Daniele Ramazzotti, Darryl Shibata, John Bridgewater, Manuel Rodriguez-Justo, Luca Magnani, Trevor A Graham, Andrea Sottoriva

## Abstract

Colorectal malignancies are a leading cause of cancer death. Despite large-scale genomic efforts, DNA mutations do not fully explain malignant evolution. Here we study the co-evolution of the genome and epigenome of colorectal tumours at single-clone resolution using spatial multi-omic profiling of individual glands. We collected 1,373 samples from 30 primary cancers and 9 concomitant adenomas and generated 1,212 chromatin accessibility profiles, 527 whole-genomes and 297 whole-transcriptomes. We found positive selection for DNA mutations in chromatin modifier genes and recurrent chromatin changes in regulatory regions of cancer drivers with otherwise no mutation. Genome-wide alterations in transcription factor binding accessibility involved *CTCF*, downregulation of interferon, and increased accessibility for *SOX* and *HOX*, indicating developmental genes reactivation. Epigenetic aberrations were heritable, distinguishing adenomas from cancers. Mutational signature analysis showed the epigenome influencing DNA mutation accumulation. This study provides a map of (epi)genetic tumour heterogeneity, with fundamental implications for understanding colorectal cancer biology.
