## Supplementary material for "The co-evolution of the genome and epigenome in colorectal cancer": Table S1

### Sheet: Sheet1
ID	EPICC ID	Number of primary samples	Number of normal tissues samples	Number of blood samples	Number of polyps at primary resection with sample	Date of primary resection	Disease status	Date of Last Scan/Follow-up	Surgeries for oligometastatic disease	Prophylactic surgeries	Later Specimens	Earlier Specimens	Neoadjuvant treatment	Adjuvant chemo	Recurrence details	Additional chemotherapy / radiotherapy	Primary Tumour type	Grade	Surgery	Location	MMR expression	Lymph nodes +ve	distant metastases	venous invasion	Pathology TNM	TNM Stage	Dukes Stage	Cancer syndrome	Other diagnoses	Notable background pathology	Year Of Birth	Gender	Covid Status	Comments
516	EC1	4	1	1	0	2017-06-30	No recurrence	2020-10-01		Total colectomy 09-08-18, ovary/uterus 7-3-19 surgery							Adenocarcinoma	2			Loss of MSH2	0/49	None	Intramural	pT3 N1 M0	IIIB	Dukes C1	Lynch		Background surface dysplasia, tumour infiltrating lymphocytes, areas of mucinous differentiation	1977	F	Neg
518	EC3	4	2	0	0	2017-07-03	No recurrence	2019-09-01									Adenocarcinoma	2	High anterior resection		MLH1 PMS2 expression deficient	0/18	None	None	pT3 N0 M0	IIA	Dukes B		Chronic Lymphatic Leukemia - on Ibrutinib	Additional polyp, not sampled	1931	M	Neg
519	EC4	4	1	0	0	2017-07-11	No recurrence	2020-11-01									Adenocarcinoma	2			Normal	0/43	None	Intramural	pT3 N0 M0	IIA	Dukes B			Tubular adenoma with low grade dysplasia - not sampled	1945	M	Neg
522	EC6	4	1	0	0	2017-09-05	Metastatic disease	2020-08-01	Transurethral resection of prostate - May 2019		uh19-502165 prostate					FOLFOX, 5-FU and cetuximab	Signet ring cell adenocarcinoma	3	Right hemicolectomy	Ascending colon	Normal	11/27	None	Intramural, extramulral, lymphovascular, perineural invasion	pT4b N2 M0	IIIC	Dukes C2				1958	M	Neg	John chasing PEACE consent via local clinician
524	EC7	4	1	0	0	2017-09-22	No recurrence	2020-11-01	Liver metastatic resection 2017								Mucinous adenocarcinoma	2	Right hemicolectomy	Ascending colon	Normal	9/39	None	submucosal venous invasion	pT3 N2 M?	IIIC	Dukes C1			5 tubular adenomas (not sampled) with background Low grade dysplasia	1953	M	Neg
525	EC8	4	1	0	0	2017-09-26	No recurrence	2020-11-01									Adenocarcinoma	2	High anterior resection		Normal	3/16	None	extramural	pT3 N1 M0	IIIB	Dukes C1				1960	M	Neg
527	EC10	4	1	0	0	2017-10-17	No recurrence	2020-12-01	2.6cm liver metastasis resected August 2020		Benign polyps resected Dec 2020			CAPOX		CAPOX	Adenocarcinoma	1	Anterior resection,	Rectosigmoid	Normal	1/15	None	no	PT2 N1 M0	IIIA	Dukes C1				1947	M	Neg
528	EC11	4	1	1	0	2018-01-26	No recurrence	2020-03-01									Adeocarcinoma	3		Ascending colon	Normal	12/36	None	extramural	pT3 N2b M0	IIIC					1958	F	Neg
530	EC13	4	1	0	1	2018-02-13	No recurrence	2020-04-01									Adenocarcinoma		Right hemicolectomy	Transverse colon	Normal	2	None	possible extramural	pT3 N1b M0	IIIB					1951	M	Neg
531	EC14	4	1	1	0	2018-02-26	No recurrence	2020-02-01						10 cycles FOLFOX			Adenocarcinoma	2	Right hemicolectomy	Transverse colon	Normal	4/20	None	intramural, extramural perineural	pT4a N2a M0	IIIC			Breast cancer, 18 years pre-colon cancer		1950	F	Neg
532	EC15	6	1	1	0	2018-02-26	No recurrence	2020-10-01									Mucinous adenocarcinoma	1	Anterior resection	Distal Sigmoid	Normal	0/20	None	no	pT4a N0 M0	IIC					1964	M	Neg
536	EC19	4	1	1	1	2018-03-13	No recurrence	2018									Adenocarcinoma	3	Semi total colectomy	Hepatic flexure	Loss of MLH1, PMS2	1/18	None	Intramural	pT4a N1a M0	IIIB					1955	M	Neg	Has this patient gone private?
537	EC20	4	1	1	0	2018-03-19	No recurrence	2020-11-01									Adenocarcinoma	2	Anterior resection	Distal sigmoid/upper rectum	Normal	4/37	None	extramural	pT4a N2a M0	IIIC					1984	F	Neg
538	EC21	4	1	0	0	2018-04-16	No recurrence	2019-08-01			Ileostomy 03-09-18 - No malignancy						Adenocarcinoma	1		Sigmoid	Normal	0/22	None	extramural	pT2 N0 M0	I					1951	F	Neg
539	EC22	4	1	0	0	2018-04-19	No confirmed recurrence - 3mm lung nodule for surveillance	2020-10-01			1-5-19 polyp uh19-502049						Adenocarcinoma	2		Distal sigmoid	Normal	0/14	None	None	pT3 N0 M0	IIA					1944	F	Neg
542	EC23	5	1	1	0	2018-05-16	No recurrence	2020-07-01			17-06-19 biopsy no malignancy uh19-505477						Adenocarcinoma	2		sigmoid	Normal		None	extramural	pT3 N0 M0	IIA					1950	M	Neg
543	EC24	5	1	0	0	2018-05-22											Adenocarcinoma	2		Sigmoid, mesenteric aspect	Normal	0/16	None	extramural	pT3 N0 M0	IIA					1960	M	Neg
544	EC25	5	1	1	0	2018-05-24	No recurrence	2019-08-01			Ileostomy 5-9-18 - No evidence of malignancy						Adenocarcinoma	2		Rectum	Normal	0/24	None	intramural	pT2 N0 M0	I					1945	M	Neg
547	EC26	4	1	1	1	2018-06-11	Recurrence - mesenteric stump (treated with RT)	2020-10-01			3 polyps 31-10-18 by biposy				May 2020 - Indeterminant mesenteric stump tissue, active on FDG PET October 2020. Treated by radiotherapy	Radiotherapy June 2020	Adenocarcinoma	2		Sigmoid	Normal	0/21	None	extramural, perineural	pT3 N0 M0	IIA					1956	M	Neg
548	EC27	4	1	1	0	2018-06-26	No recurrence	2020-08-01									Adenocarcinoma	2		Caecum	Loss of MLH1, PMS2	0/19	None	submucosal venus invasion	pT3 N0 M0	IIA					1983	M	Neg
549	EC28	4	1	1	0	2018-06-26		2020-06-01			ileostomy 21-10-18, no malignancy				liver mets no further info, Royal Free???		Adenocarcinoma	2		Sigmoid	Normal	0/32	None	None	pT2 N0 M0	I				2.5hrs in fridge before cut up by pathologist	1973	F	Neg
550	EC29	4	1	1	1	2018-06-26		?									Adenocarcinoma	2		Rectum	Normal	2/14	None	intramural	pT3 N1b M0	IIIB					1949	M	Neg
551	EC30	4	1	0	1	2018-07-03	No recurrence	2020-11-01			05-02-19 bladder/prostate uh19-2823						Adenocarcinoma	2		Rectum	Normal	0/12	None	None	pT3 N0 M0	IIA					1949	M	Neg
552	EC31	4	1	1	1	2018-06-18	No recurrence	2020-10-01									Adenocarcinoma Mucinous	2		Hepatic Flexure	Loss of MLH1, PMS2	0/21	None	Extramural lymphatic	pT4a N1c M0	IIIB			Infarctive stroke left cerbral in Nov 2020	BRAF V600E, 4 background adenomas with low grade dysplasia	1934	M	Neg
554	EC33	4	1	1	0	2018-07-16	No recurrence	?									Adenocarcinoma	2		Lower Rectum	Normal	0/16	None	intramural	pT3 N0 M0	IIA					1929	M	Neg
555	EC34	5	1	1	0	2018-07-24	?	2020-02-01									Adenocarcinoma Mucinous	2-3		Hepatic Flexure	Normal		Peritoneal	extramural	pT4a N1c M1	IIIB					1958	F	Neg	Peritoneal met sampled at primary resection
559	EC38	4	1	1	0	2018-08-20	No recurrence	2020-07-01									Adenocarcinoma	2		Ascending colon	Normal	0/27	None	extramural	pT4a N0 M0	IIB					1958	M	Neg
560	EC39	4	1	0	0	2018-09-11	No recurrence	2020-09-01			Anastamosis but no malignancy 17-12-18						Adenocarcinoma	2		Ascending	Normal	0/30	None	no	pT3 N0 M0	IIA					1954	M	Neg
561	EC40	4	1	1	3	2018-09-21	No recurrence	2020-09-01									Adenocarcinoma	2		Proximal rectum	normal	9/41	None	extramural	pT3 N2b M0	IIIC				Invasion of subserosa	1985	M	Neg
562	EC42	4	1	1	0	2018-09-24	?	2019-10-01									Adenocarcinoma Mucinous	2		Ascending	Loss of MLH1, PMS2	2/21	None	intramural venous & lymphatic	pT3 N1b M0	IIIB					1934	M	Neg	? Alive
